# Illumina MiSeq, MiSeq i100, and Element AVITI yield concordant ecological patterns for universal 16S and 18S rRNA gene amplicon sequencing

**DOI:** 10.64898/2026.11.14.766689

**Authors:** Elisa D’Agostino, David M. Needham

## Abstract

Molecular microbiome analyses require high-resolution, comparable measurements, often obtained by sequencing marker genes such as the rRNA gene. Recently, new platforms and chemistries have promised to improve performance at lower cost relative to the commonly used Illumina MiSeq 2×300, remains largely untested especially for rRNA gene amplicon studies. Here, we compared MiSeq 2×300, MiSeq 2×500, and AVITI 2×300 by sequencing mock communities and field samples via a ‘universal’ (16S + 18S) rRNA gene amplicons (V4-V5 region) approach. All platforms recovered similar community patterns (Mantel r ≥ 0.93), with no major differences in recovered lineages. MiSeq 2×500 showed ∼4.5-fold higher index hopping (5.9 ± 3.8% vs. 1.3 ± 1.5%). For 18S, MiSeq 2×500, despite longer reads overlapping the 18S V4-V5 region, only marginally improved taxonomic classification (+0.7% on average) and ASV resolution (+1.3%). Meanwhile, all platforms similarly biased against 18S due to its greater length, which we demonstrate can be offset by a gel-based size selection, with no apparent taxonomic bias. Overall the platforms yield ecologically similar results. We highlight platform-specific advantages to help guide decision-making and challenges that can be addressed through dedicated bioinformatic or wet-lab approaches.
