## Supplemental Table 2 for "Illumina MiSeq, MiSeq i100, and Element AVITI yield concordant ecological patterns for universal 16S and 18S rRNA gene amplicon sequencing"

### Sheet: Sheet1
Supplementary Table 2: Mock community information for the staggered and even communities utilized.
ID	Taxonomy	Gene	Full_Sequence	Even_Ratio	Staggered_ratio	2x300_ASV	2x500_ASV
SAR11_DQ009197.1	d__Bacteria; p__Proteobacteria; c__Alphaproteobacteria; o__SAR11_clade; f__Clade_I; g__Clade_Ia	16S	CAATCCGCCCTCACTACAACCGAACGTACGCTGGCGGCACGCCTAACACATGCAAGTCGAACGAAGTAGCAATACTTAGTGGCAGACGGGTGAGTAACATGTAGGTATCTGCCCTTTGGCCTGGAATAACACGAGGAAACTTGTGCTAATACCGGATAAGTCTTTACGGAGAAAGCTTTATGCACCATTGGATGAGCCTGCACTTGATTAGTTTGTTGGTGGGGTAATGGCCTACCAAGACTTTGATCAATAGCTGATTTGAGAGGATGATCAGCCACATTGGGACTGAGACACGGCCCAAACTCCTACGGGAAGCAGCAGTGGGGAATCTTGCACAATGGAGGAAACTCTGATGCAGCGATGCCGCGTGAGTGAAGAAGGCCCTTGGGTTGTAAAGCT…	0.0833333	34.6	863728e1cec6befd5ba02d15baef4c36	863728e1cec6befd5ba02d15baef4c36
DinoGroupII_KC582918.1	Eukaryota;Alveolata;Dinoflagellata;Syndiniales;Dino-Group-II;Dino-Group-II-Clade-10-and-11;Dino-Group-II-Clade-10-and-11_X;Dino-Group-II-Clade-10-and-11_X_sp.;	18S	CAATCCGCCCTCACTACAACCGCCTGGTTGATCCTGCCAGTAGTCATATGCTTGTCTCAAAGATTAAGCCATGCATGTCTCAGTATAAGTCTATACACGTCGAAACTGCGAATGGCTCATTAAAACAGTTATAGTTTATTGGATTGTCCCACGTTATTCGGATAACTGTGGTAATTCTAGAGCTAATACATGCATAAAGACTCGACTTCTTGGAAGAGTCGTATTTATTAGATACAGAACCAATTCGGCTTGCCGATTATTGGATGATTCATAGTAAACGAACGGAGCGCATGACTTGTGTCGGCGCTGTGTCCTTCAAGTTTCTGACCTATCAGCTTTCGACGGTAGGGTATTGGCCTACCGTGGCATTGACGGGTAACGGAGAATTAGGGTTCGATT…	0.0833333	28.83	236d1cb704c22d100f3ea8f1f2750ebb	b3986aa565ce04d7972f05f1f3d5f627
Nitrosopumilus_CP000866.1	d__Archaea; p__Crenarchaeota; c__Nitrososphaeria; o__Nitrosopumilales; f__Nitrosopumilaceae; g__Candidatus_Nitrosopumilus	16S	CAATCCGCCCTCACTACAACCGTCCGGTTGATCCTGCCGGACCTGACTGCTATCGGATTGATACTAAGCCATGCGAGTCATTGTAGTAATACAAGGCAGACGGCTCAGTAACGCGTAGTCAACCTACCCTATGGACGGGAATAACCTCGGGAAACTGAGTATAATGCCCGATAGAACACTATACCTGGAATGGTTTGTGTTCCAAATGATTTATCGCCGTAGGATGGGACTGCGGCCTATCAGTTTGTTGGTGAGGTAATGGCCCACCAAGACTATTACAGGTACGGGCTCTGAGAGGAGTAGCCCGGAGATGGGTACTGAGACACGGACCCAGGCCCTATGGGGCGCAGCAGGCGAGAAAACTTTGCAATGTGCGAAAGCACGACAAGGTTAATCCGA…	0.0833333	11.53	625cabfbd66e4f32de52ec86cb441744	625cabfbd66e4f32de52ec86cb441744
OCS155_DQ009124.1	d__Bacteria; p__Actinobacteriota; c__Acidimicrobiia; o__Actinomarinales; f__Actinomarinaceae; g__Candidatus_Actinomarina; s__uncultured_marine	16S	CAATCCGCCCTCACTACAACCGGACGAACGCTGGCGGTGCGCCTTATGCATGCAAGTTGAGCGAAGCTTTTTGGTAGTTTACTACTAGAAATGACTGAGCGGCGAACGGGTGAGTAACGCGTGAGCAATCTACCTTAGTTACTGGGATAGCCCGAGGAAACTCGGATTAATACCGGATATTCTTATTTTTTCACATGAAGTTTTAAGGAAAGGTCAGCCGAACTAAGATGAGCTCGCGTTCTATCAGCTAGTTGGTGGGGTAAAAGCCTACCAAGGCTACGACGGATAGCTGGTCTGAGAGGACGATCAGCCACACTGGGACTGAGACACGGCCCAGACTCCTACGGGAGGCTGCAGCAGGGAATATTGTGCAATGAGCGAAAGCTTGACACAGCGACA…	0.0833333	5.77	bdf18e8980906003f3978e5ee578c9ea	bdf18e8980906003f3978e5ee578c9ea
SAR86_DQ009149.1	d__Bacteria; p__Proteobacteria; c__Gammaproteobacteria; o__SAR86_clade; f__SAR86_clade; g__SAR86_clade; s__Rhodobacteraceae_bacterium	16S	CAATCCGCCCTCACTACAACCGATTGAACGCTGGCGGCAAGCCTCATACATGCAAGTCGAACGAGAAAGCATCTTCGGATGTGAGTAAAGTGGCGGACGGGTGAGTAATACATAGGAATCTACCCAATGGCGGGGGACAGCTCGAGGAAACTCGAATTAATACCGCATAATCTCTACGGAGTAAAGAGGGCTTCGGCTCTCACCATCGGATGAGCCTATGCAAGATTAGCTTGTTGGTAAGGTAATGGCTTACCAAGGCAACGATCTTTAGCTGGTTTGAGAGGATGACCAGCCACATCGGGACTGAGACACGGCCCGGACTTCTACGGAAGGCAGCAGTAGGGAATATTGGACAATGAGCGAAAGCTTGATCCAGCTATGCCGCGTGTGCGATGACGG…	0.0833333	5.77	1a83617a68d6596a4044dad218abbd7c	1a83617a68d6596a4044dad218abbd7c
Chrysochromulina_KF621005.1	Eukaryota;Hacrobia;Haptophyta;Prymnesiophyceae;Prymnesiales;Chrysochromulinaceae;Chrysochromulina;Chrysochromulina_sp.;	18S	CAATCCGCCCTCACTACAACCGACCTGGTTGATCCTGCCAGTAGTCATATGCTTGTCTCAAAGATTAAGCCATGCATGTCTAAGTATAAGCGACTATACTGTGAAACTGCGAATGGCTCATTAAATCAGTTATGGTTTATTTGATGGTACCTACTACTTGGATAACCGTAGTAATTCTAGAGCTAATACATGCAGGAAAACCCGACTTCGGAAGGGTTGTATTTATTAGATAAGAAACCAATCCAGCTTGCTGGTTGCGTGCCGAGTCACAATAACTGCTCGAATCGCACGGCTTTACGTCGGCGATGGTTCATTCAAATTTCTGCCCTATCAGCTTTCGATGGTAGGATAGGCCTACCATGGCGTTTACGGGTAACGGAGAATTAGGGTTCGATTCCG…	0.0833333	5.77	cdbacc4f2b41e08880b534f2454025da	fdf8ede6dc185804a7409e1391518395
Guinardia_delicatula_KT861015.1	Eukaryota;Stramenopiles;Ochrophyta;Bacillariophyta;Bacillariophyta_X;Radial-centric-basal-Coscinodiscophyceae;Guinardia;Guinardia_striata;	18S	CAATCCGCCCTCACTACAACCGCTGCGAATGGCTCATTAAATCAGTACTAATTTAAACGATATTCCTTACTACTTGGATAACCGTAGTAATTCTAGAGCTAATACATGCATAAACGCCCGACTCTCTGAGAAAGGCTGCATTTATTAGATAGAAGCCAACCCTCTTCGGAGGTAGATTGGTGAATCATAATACCTTTGCGGATCGCACGGCTTTAGGCTGGCGACAGATCGTTCAAGTTTCTGCCCTATTAGATTTGGATGGCTGTGTATTGGACAGCCATGTCTTTGATGGGTAACGGAGAATTAGGGTCCGATTCCGGAGAGGGAGCCTGAGAGACGGCTACCACATCCAAGGAAGGCAGCAGGCGCGTAAATTACCCAATCCTGATACAGGGAGGT…	0.0833333	5.77	c9d1c4a106cf5ec456bedade5b21498c	fabfc8c7569d781ebb47e9f541256100
Lingulo_polyedr_AB693196.1	Eukaryota;Alveolata;Dinoflagellata;Dinophyceae;Gonyaulacales;Gonyaulacaceae;Lingulodinium;Lingulodinium_polyedra;	18S	CAATCCGCCCTCACTACAACCGAGACTAAGCCATGCATGTCTCAGTATATGCTTGCACATAGTGAAACTGCGACTGGCTCATTAAAACAGTTATAGGTTTACTGGTTGACCATTTACATGGATACCTGTGGTAATTCTAGAGCTAATACATGCCCACACACCTGACTTAGTGGAAGGGTTGTGCTTATTAGATTCAAAACCAATACAAGCTTCGCTTGCTCCTTTGGTGATACATAGTGCTTGCATGAATTGCATGGCGCCAGCTGGCTATGCAGCTTTTAAGTTTCTGACCTATCAGCTTCGGATGGTAGGGTATTGGCCTACTATGGCAATGACGGGTAACGGAGAATTAGGGTTCGATTCCGGAGAGGGAGCCTGAGAAATGGCTACCACATCTAA…	0.0833333	1.15	176d066a9b2140cf6c386c7400670500	bcf8dc26dda93e02fa7483b77623a6a8
Proc_DQ009356.1	d__Bacteria; p__Cyanobacteria; c__Cyanobacteriia; o__Synechococcales; f__Cyanobiaceae; g__Prochlorococcus_MIT9313; s__Prochlorococcus_marinus	16S	CAATCCGCCCTCACTACAACCGGATGAACGCTGGCGGCGTGCTTAACACATGCAAGTCGAACGAACCTTCGGGTTAGTGGCGGACGGGTGAGTAACGCGTGAGAATCTGCCCTCAGGAGGGGGATAACGGTTGGAAACGACCGCTAATACCCCATATGCCGATAGGTGAAATGAATTTCGCCTGAGGATGAGCTCGCGTCTGATTAGCTTGTTGGTGAGGTAATGGCTCACCAAGGCTTCGATCAGTAGCTGGTCTGAGAGGATGATCAGCCACACTGGGACTGAGACACGGCCCAGACTCCTACGGGAGGCAGCAGTGGGGAATTTTCCGCAATGGGCGAAAGCCTGACGGAGCAACGCCGCGTGAGGGACGAAGGCCTCTGGGCTGTAAACCTCTTT…	0.0833333	0.58	86cd70d2450e3f44f4a7c543f53008ee	86cd70d2450e3f44f4a7c543f53008ee
Plancto_AF029077	d__Bacteria; p__Planctomycetota; c__Planctomycetes; o__Pirellulales; f__Pirellulaceae; g__Blastopirellula; s__uncultured_Pirellula	16S	CAATCCGCCCTCACTACAACCGAGGGTTTGATCCTGGCTCAGAATGAACGTTGGCGGCGTGGATTAGGCATGCAAGTCGAGCGCGATACTTACGAAAGATACTTCGGTTGATTTTTTAAGTGGAAAGCGGCGAAAGGGAGAGTAACGAGTAGATACGTACCCAGGGGTTCGGGATAGCTGCGGGAAACTGCAGGTAATACCGAATAATGTCTCCGGACCAAAAATTTATTGCCCCCGGATCGGTCTGCTTACTATTAGCTTGTTGGTGGGGTAAAGGCTTACCAAGGCAAAGATGGTTAGCGGGTGTGAGAGCATGGCCCGTCTCACTGGGACTGAGACACTGCCCAGACACCTACGGGTGGCTGCAGTCGAGAATCTTCCGCAATGGACGAAAGTCTG…	0.0833333	0.12	9c0fe787b120b62b93c3cb46d844d9fa	9c0fe787b120b62b93c3cb46d844d9fa
Cryothecomonas_sp_AB252744.1	Eukaryota;Rhizaria;Cercozoa;Filosa-Thecofilosea;Cryomonadida;Cryothecomonas-lineage;Cryothecomonas	18S	CAATCCGCCCTCACTACAACCGTGTCTAAGTATAAACAACTTTATACTGTGAAACTGCGAACGGCTCATTATATCAGCAATAATTTATTTGATGGTTTCTTACTACACGGATAACCGTAGTAATTCTAGAGCTAATACGTGCGTAAAATCTCGACTCTTGCGGGGAGAGATGTATTTATTAGATAAAAAACCAATGCGGGTTCTGCCCGGTTTTGTGGTGAATCATAGTAACTTTTCGAATCGCATGGCTTCACGCCGGCGATAGTTCATTCAAATTTCTGCCCTATCAGCTTTCGACGGTAGTGTAGTGGACTACCGTGGCGTTAACGGGTAACGGAGAATTAGGGTTCGATTCCGGAGAGGGAGCCTGAGAAACGGCTACCACATCCAAGGAAGGCA…	0.0833333	0.12	497f20286590d6a4b42bd7219b5b97d6	745b619d2a4d77a1a9882ada47efa58f
eury_MedDCM-OCT2007-C5784	d__Archaea; p__Thermoplasmatota; c__Thermoplasmata; o__Marine_Group_II; f__Marine_Group_II; g__Marine_Group_II; s__uncultured_marine	16S	CAATCCGCCCTCACTACAACCGAAATCCGGTTGATCCTGCCGGAGGCTACCGCTATTGGAGTTCGATTAAGCCATGCGAGTCCAGAGCTTTCGGAGCTCGGCGTACCGCTCAGTAACACGTGGGTAACCTAACCTATGCAGGGGAATAACCTCGGGAAACTGAGTATAATGCCCCATAGTCCACTACGCCTGGAACGGTGAGTGGATCAAAGCTCAGGCGGCATAGGATGGGCCTGCGGCGTATCAGGTTGTAGGGGGTGTAAAGTACCCTCTAGCCATCTACGCGTACGGGTGTTGGGAGACATAGCCCGGAGATGGATTCTGAGACACGAATCCAGACCCTACGGGGTGCAGCAGGCGCGAAAACTTGACAATGCGAGCAATCGTGATCAGGGAACT…	0.0833333	0.001	7308bb84aa25be64a318950c8594e3c8	7308bb84aa25be64a318950c8594e3c8
