## Supplemental Table 4 for "Illumina MiSeq, MiSeq i100, and Element AVITI yield concordant ecological patterns for universal 16S and 18S rRNA gene amplicon sequencing"

### Sheet: Foglio1
Supplementary Table 4: Mantel Test results for pairwise comparison of sequencing runs.
16S or 18S	Similarity Metric	Sequencing Run 1	Sequencing Run 2	Mantel r	p
16S	Bray-Curtis	AVITI	AVITI_sizesel	0.9976	0.001
16S	Bray-Curtis	AVITI	MiSeq_2x300	0.993	0.001
16S	Bray-Curtis	AVITI	MiSeq_2x500	0.9584	0.001
16S	Bray-Curtis	AVITI_sizesel	MiSeq_2x300	0.9909	0.001
16S	Bray-Curtis	AVITI_sizesel	MiSeq_2x500	0.9551	0.001
16S	Bray-Curtis	MiSeq_2x300	MiSeq_2x500	0.9483	0.001
16S	Jaccard	AVITI	AVITI_sizesel	0.9923	0.001
16S	Jaccard	AVITI	MiSeq_2x300	0.9667	0.001
16S	Jaccard	AVITI	MiSeq_2x500	0.9579	0.001
16S	Jaccard	AVITI_sizesel	MiSeq_2x300	0.9654	0.001
16S	Jaccard	AVITI_sizesel	MiSeq_2x500	0.9567	0.001
16S	Jaccard	MiSeq_2x300	MiSeq_2x500	0.925	0.001
16S	Hellinger	AVITI	AVITI_sizesel	0.9979	0.001
16S	Hellinger	AVITI	MiSeq_2x300	0.9884	0.001
16S	Hellinger	AVITI	MiSeq_2x500	0.9655	0.001
16S	Hellinger	AVITI_sizesel	MiSeq_2x300	0.9865	0.001
16S	Hellinger	AVITI_sizesel	MiSeq_2x500	0.9631	0.001
16S	Hellinger	MiSeq_2x300	MiSeq_2x500	0.9505	0.001
16S	Aitchison	AVITI	AVITI_sizesel	0.9975	0.001
16S	Aitchison	AVITI	MiSeq_2x300	0.9891	0.001
16S	Aitchison	AVITI	MiSeq_2x500	0.9644	0.001
16S	Aitchison	AVITI_sizesel	MiSeq_2x300	0.9869	0.001
16S	Aitchison	AVITI_sizesel	MiSeq_2x500	0.9637	0.001
16S	Aitchison	MiSeq_2x300	MiSeq_2x500	0.9466	0.001
18S	Bray-Curtis	AVITI	AVITI_sizesel	0.9809	0.001
18S	Bray-Curtis	AVITI	MiSeq_2x300	0.9682	0.001
18S	Bray-Curtis	AVITI	MiSeq_2x500	0.9482	0.001
18S	Bray-Curtis	AVITI_sizesel	MiSeq_2x300	0.9671	0.001
18S	Bray-Curtis	AVITI_sizesel	MiSeq_2x500	0.9542	0.001
18S	Bray-Curtis	MiSeq_2x300	MiSeq_2x500	0.9293	0.001
18S	Jaccard	AVITI	AVITI_sizesel	0.9645	0.001
18S	Jaccard	AVITI	MiSeq_2x300	0.9476	0.001
18S	Jaccard	AVITI	MiSeq_2x500	0.9528	0.001
18S	Jaccard	AVITI_sizesel	MiSeq_2x300	0.9427	0.001
18S	Jaccard	AVITI_sizesel	MiSeq_2x500	0.9516	0.001
18S	Jaccard	MiSeq_2x300	MiSeq_2x500	0.9216	0.001
18S	Hellinger	AVITI	AVITI_sizesel	0.9736	0.001
18S	Hellinger	AVITI	MiSeq_2x300	0.944	0.001
18S	Hellinger	AVITI	MiSeq_2x500	0.9344	0.001
18S	Hellinger	AVITI_sizesel	MiSeq_2x300	0.9383	0.001
18S	Hellinger	AVITI_sizesel	MiSeq_2x500	0.9434	0.001
18S	Hellinger	MiSeq_2x300	MiSeq_2x500	0.8745	0.001
18S	Aitchison	AVITI	AVITI_sizesel	0.9838	0.001
18S	Aitchison	AVITI	MiSeq_2x300	0.9427	0.001
18S	Aitchison	AVITI	MiSeq_2x500	0.8749	0.001
18S	Aitchison	AVITI_sizesel	MiSeq_2x300	0.9365	0.001
18S	Aitchison	AVITI_sizesel	MiSeq_2x500	0.8665	0.001
18S	Aitchison	MiSeq_2x300	MiSeq_2x500	0.8414	0.001
