## Supplemental Table 3 for "Illumina MiSeq, MiSeq i100, and Element AVITI yield concordant ecological patterns for universal 16S and 18S rRNA gene amplicon sequencing"

### Sheet: Foglio1
Supplementary Table 3: Pairwise R² of Class-level relative abundances across sequencing runs.
Pairwise Correlation at Class Level	16S	18S
AVITI_normal vs AVITI_sizesel	0.992	0.964
AVITI_normal vs MiSeq_2x500	0.986	0.956
AVITI_sizesel vs MiSeq_2x500	0.984	0.925
MiSeq_2x300 vs MiSeq_2x500	0.969	0.945
AVITI_normal vs MiSeq_2x300	0.958	0.929
AVITI_sizesel vs MiSeq_2x300	0.955	0.928
